# A functional genomics screen identifies novel drivers of FR900359 resistance in uveal melanoma cells

**DOI:** 10.64898/2026.05.29.728309

**Authors:** Sarina D. Murray, Jesse D. Riordan, Eric R. Anderson, Michael D. Onken, Kendall J. Blumer, Christopher S. Stipp, Adam J. Dupuy

**Author notes:** co-corresponding authors: Adam J. Dupuy, Christopher S. Stipp. Co-author contacts: Sarina D. Murray Jesse D. Riordan Eric R. Anderson Michael D. Onken Kendall J. Blumer.

## Abstract

Uveal melanoma (UM) is the most common form of intraocular cancer in adults and has a median survival rate of ∼1 year after metastasis occurs. Metastatic UM is largely refractory to treatment and there are no effective pharmacological therapies, resulting in poor overall survival. Activating mutations in GNAQ and GNA11 proteins (GNAQ/11) are the oncogenic initiators in >90% UM cases. While there are no targeted therapies yet identified for the GNAQ/11 oncoproteins, a natural compound called FR900359 (FR) is a selective inhibitor for both oncogenic and wild type GNAQ/11. We performed a functional genomics screen to identify drivers of FR resistance in two UM cell lines (92.1 and MEL202). The screen identified eleven genes as candidate FR resistance drivers in both cell lines. Over-expression of five of these genes (ABCB1, PLCB4, GRM1, PLCE1, PDGFRB) was predicted to provide resistance to FR treatment. Enforced expression of ABCB1 or PLCB4 did not provide immediate resistance to FR, although over-expression of either transgene led to the emergence of resistant colonies at a much higher rate than occurs spontaneously in parental cells. We show that a relatively small fraction of UM cells can tolerate the initial over-expression of PLCB4 and ABCB1, but FR treatment leads to expansion of this cell population. Expression of an ABCB1-tGFP fusion protein was used to isolate drug naïve UM cells. We show that these cells are uniformly resistant to FR, unlike the bulk tumor cell population. Finally, additional experiment of the drug naïve ABCB1-tGFP+ UM cells led to the observation that these cells exhibit a significantly lower rate of protein translation, like BAP1-deficient UM cells. These findings suggest that resistance to targeted GNAQ/11 inhibitors is dictated by interaction between acquired genetic alterations and epigenetic states within heterogenous UM cell populations.
