## Supplemental Tables for "A functional genomics screen identifies novel drivers of FR900359 resistance in uveal melanoma cells"

### Sheet: Table S1
gene_symbol	transcript	chr	start (bp)	stop (bp)	strand	# of hits	# of samples	p-value	FDR	# in gene body [+,-]	# in promoter [+,-]	skewness	kurtosis	functional prediction	samples with insertion
PLCB4	NM_001172646.1	chr20	9069053	9480816	+	132	8	1e-300	7.184e-298	124 [122,2]	8 [8,0]	-0.0476038	-1.04661	over-expression	ID=UM_1918_x921_FR*18801;color=#154360,ID=UM_1918_x921_FR*18803;color=#154360,ID=UM_1918_x921_FR*18804;color=#154360,ID=UM_1918_x921_FR*18807;color=#154360,ID=UM_Dupuy_23031_x921_FR_A*861;color=#154360,ID=UM_Dupuy_23108_x92-1_FR_C*3037;color=#154360,ID=UM_1918_x921_FR*18810;color=#154360,ID=UM_1918_x921_FR*18811;color=#154360,ID=UM_Dupuy_23108_x92-1_FR_C*3040;color=#154360,ID=UM_1918_x921_FR*1881…
ABCB1	NM_000927.4	chr7	87503862	87713323	-	180	9	1e-300	7.184e-298	180 [5,175]	0 [0,0]	-0.102242	-0.430793	over-expression	ID=UM_Dupuy_23031_x921_FR_A*1510;color=#D35400,ID=UM_1918_x921_FR*31217;color=#154360,ID=UM_Dupuy_23108_x92-1_FR_A*7461;color=#D35400,ID=UM_June19_x921_FR*9000;color=#D35400,ID=UM_Dupuy_23108_x92-1_FR_B*7205;color=#D35400,ID=UM_1918_x921_FR*31219;color=#D35400,ID=UM_June19_x921_FR*9002;color=#D35400,ID=UM_Dupuy_23108_x92-1_FR_B*7207;color=#D35400,ID=UM_Dupuy_23108_x92-1_FR_B*7208;color=#D35400,ID…
GRM1	NM_001278065.1	chr6	146027781	146437598	+	57	6	2.5709e-284	1.53911e-281	2 [0,2]	55 [53,2]	-2.69722	13.2415	over-expression	ID=UM_1918_x921_FR*29868;color=#154360,ID=UM_Dupuy_23108_x92-1_FR_A*7203;color=#154360,ID=UM_1918_x921_FR*29870;color=#154360,ID=UM_1918_x921_FR*29871;color=#154360,ID=UM_1918_x921_FR*29872;color=#154360,ID=UM_1918_x921_FR*29873;color=#154360,ID=UM_1918_x921_FR*29874;color=#154360,ID=UM_1918_x921_FR*29875;color=#154360,ID=UM_1918_x921_FR*29876;color=#154360,ID=UM_1918_x921_FR*29877;color=#154360,…
PLCE1	NM_001288989.1;NM_016341.3	chr10	93993988	94328392	+	19	4	8.77122e-36	2.25045e-33	19 [18,1]	0 [0,0]	-0.462313	-0.65531	over-expression	ID=UM_1918_x921_FR*4912;color=#154360,ID=UM_Dupuy_23108_x92-1_FR_B*940;color=#154360,ID=UM_1918_x921_FR*4913;color=#154360,ID=UM_June19_x921_FR*1215;color=#D35400,ID=UM_Dupuy_23108_x92-1_FR_A*1086;color=#154360,ID=UM_June19_x921_FR*1217;color=#154360,ID=UM_June19_x921_FR*1218;color=#154360,ID=UM_1918_x921_FR*4921;color=#154360,ID=UM_June19_x921_FR*1219;color=#154360,ID=UM_1918_x921_FR*4923;color=…
PDGFRB	NM_002609.3	chr5	150113838	150155859	-	6	4	4.0768e-30	9.76257e-28	4 [0,4]	2 [1,1]	0.55455	-0.538474	over-expression	ID=UM_1918_x921_FR*27643;color=#D35400,ID=UM_1918_x921_FR*27645;color=#D35400,ID=UM_Dupuy_23031_x921_FR_A*1332;color=#D35400,ID=UM_Dupuy_23108_x92-1_FR_B*6153;color=#D35400,ID=UM_1918_x921_FR*27647;color=#D35400,ID=UM_Dupuy_23108_x92-1_FR_D*3520;color=#154360
RGS4	NM_001113380.1	chr1	163071904	163076802	+	6	4	3.73233e-23	5.82892e-21	0 [0,0]	6 [6,0]	-1.44737	0.172812	over-expression	ID=UM_Dupuy_23031_x921_FR_B*112;color=#154360,ID=UM_1918_x921_FR*1830;color=#154360,ID=UM_1918_x921_FR*1831;color=#154360,ID=UM_1918_x921_FR*1833;color=#154360,ID=UM_Dupuy_23108_x92-1_FR_B*442;color=#154360,ID=UM_June19_x921_FR*547;color=#154360
RAPGEF6	NM_001164390.1	chr5	131463614	131635236	-	7	4	1.68983e-06	4.27455e-05	6 [0,6]	1 [0,1]	-0.078403	-1.66868	over-expression	ID=UM_1918_x921_FR*27436;color=#D35400,ID=UM_1918_x921_FR*27437;color=#D35400,ID=UM_June19_x921_FR*7633;color=#D35400,ID=UM_Dupuy_23108_x92-1_FR_A*6609;color=#D35400,ID=UM_1918_x921_FR*27439;color=#D35400,ID=UM_1918_x921_FR*27440;color=#D35400,ID=UM_Dupuy_23108_x92-1_FR_C*4878;color=#D35400
NR3C2	NM_000901.4;NM_001166104.1	chr4	148078763	148442520	-	9	5	1.75807e-05	0.000283183	8 [0,8]	1 [0,1]	1.07157	-0.522998	over-expression	ID=UM_1918_x921_FR*25074;color=#D35400,ID=UM_Dupuy_23031_x921_FR_A*1188;color=#D35400,ID=UM_1918_x921_FR*25076;color=#D35400,ID=UM_Dupuy_23031_x921_FR_B*1378;color=#D35400,ID=UM_June19_x921_FR*6974;color=#D35400,ID=UM_1918_x921_FR*25077;color=#D35400,ID=UM_Dupuy_23108_x92-1_FR_B*5619;color=#D35400,ID=UM_1918_x921_FR*25078;color=#D35400,ID=UM_June19_x921_FR*6975;color=#D35400
SEMA3C	NM_006379.3	chr7	80742537	80919351	-	5	4	0.0060229	0.0248384	5 [1,4]	0 [0,0]	0.0357545	-1.95133	over-expression	ID=UM_1918_x921_FR*31112;color=#D35400,ID=UM_1918_x921_FR*31113;color=#D35400,ID=UM_Dupuy_23108_x92-1_FR_D*3888;color=#154360,ID=UM_June19_x921_FR*8960;color=#D35400,ID=UM_Dupuy_23108_x92-1_FR_B*7157;color=#D35400
LPGAT1	NM_001320808.1	chr1	211743456	211830238	-	6	4	1.08703e-08	4.70433e-07	6 [3,3]	0 [0,0]	-0.595618	-0.898237	disruption	ID=UM_June19_x921_FR*769;color=#D35400,ID=UM_Dupuy_23108_x92-1_FR_C*462;color=#154360,ID=UM_1918_x921_FR*2761;color=#D35400,ID=UM_1918_x921_FR*2762;color=#154360,ID=UM_1918_x921_FR*2763;color=#154360,ID=UM_Dupuy_23108_x92-1_FR_D*363;color=#D35400
VPS13B	NM_017890.4;NM_152564.4	chr8	99013265	99877586	+	15	5	3.01375e-08	1.15164e-06	14 [6,8]	1 [0,1]	-0.492566	-0.592377	disruption	ID=UM_1918_x921_FR*34005;color=#D35400,ID=UM_1918_x921_FR*34006;color=#D35400,ID=UM_1918_x921_FR*34008;color=#154360,ID=UM_1918_x921_FR*34014;color=#154360,ID=UM_1918_x921_FR*34015;color=#D35400,ID=UM_Dupuy_23108_x92-1_FR_B*7761;color=#D35400,ID=UM_Dupuy_23108_x92-1_FR_A*8233;color=#D35400,ID=UM_Dupuy_23108_x92-1_FR_D*4152;color=#D35400,ID=UM_1918_x921_FR*34018;color=#154360,ID=UM_1918_x921_FR*34…
DCC	NM_005215.3	chr18	52340171	53535903	+	6	4	8.98662e-05	0.00108687	6 [3,3]	0 [0,0]	-0.506106	-1.11248	disruption	ID=UM_June19_x921_FR*3966;color=#D35400,ID=UM_1918_x921_FR*14681;color=#154360,ID=UM_1918_x921_FR*14683;color=#154360,ID=UM_1918_x921_FR*14685;color=#D35400,ID=UM_Dupuy_23108_x92-1_FR_B*3074;color=#D35400,ID=UM_Dupuy_23108_x92-1_FR_D*1539;color=#154360
TENM2	NM_001122679.1	chr5	167284837	168264157	+	12	4	0.000265866	0.00246132	12 [5,7]	0 [0,0]	-0.489849	-0.235502	disruption	ID=UM_1918_x921_FR*27873;color=#D35400,ID=UM_1918_x921_FR*27875;color=#154360,ID=UM_1918_x921_FR*27877;color=#154360,ID=UM_1918_x921_FR*27878;color=#D35400,ID=UM_1918_x921_FR*27879;color=#D35400,ID=UM_Dupuy_23108_x92-1_FR_B*6193;color=#154360,ID=UM_1918_x921_FR*27881;color=#D35400,ID=UM_1918_x921_FR*27882;color=#154360,ID=UM_Dupuy_23108_x92-1_FR_C*4937;color=#D35400,ID=UM_1918_x921_FR*27885;color…
PLPP1	NM_003711.3;NM_176895.2	chr5	55424841	55535078	-	4	4	0.00151768	0.00880696	4 [2,2]	0 [0,0]	-0.66531	-1.5	disruption	ID=UM_Dupuy_23108_x92-1_FR_A*6378;color=#D35400,ID=UM_Dupuy_23031_x921_FR_B*1461;color=#154360,ID=UM_June19_x921_FR*7325;color=#154360,ID=UM_1918_x921_FR*26344;color=#D35400
ATP8A2	NM_016529.5	chr13	25372010	26025851	+	9	4	0.00174506	0.00971822	9 [5,4]	0 [0,0]	-0.345955	-1.49248	disruption	ID=UM_1918_x921_FR*8691;color=#154360,ID=UM_Dupuy_23108_x92-1_FR_B*1880;color=#154360,ID=UM_1918_x921_FR*8692;color=#D35400,ID=UM_Dupuy_23108_x92-1_FR_A*2239;color=#154360,ID=UM_1918_x921_FR*8694;color=#D35400,ID=UM_1918_x921_FR*8699;color=#D35400,ID=UM_1918_x921_FR*8698;color=#154360,ID=UM_June19_x921_FR*2249;color=#D35400,ID=UM_1918_x921_FR*8701;color=#154360
SNX13	NM_015132.4	chr7	17790760	17940508	-	5	4	0.0019355	0.0105981	5 [2,3]	0 [0,0]	-0.180921	-1.64142	disruption	ID=UM_June19_x921_FR*8717;color=#154360,ID=UM_June19_x921_FR*8718;color=#D35400,ID=UM_Dupuy_23108_x92-1_FR_B*7041;color=#154360,ID=UM_Dupuy_23108_x92-1_FR_A*7319;color=#D35400,ID=UM_Dupuy_23108_x92-1_FR_C*5317;color=#D35400
UNC5D	NM_080872.3	chr8	35235456	35796550	+	9	6	0.00209991	0.0111912	9 [5,4]	0 [0,0]	-0.25678	-1.01719	disruption	ID=UM_June19_x921_FR*9539;color=#154360,ID=UM_1918_x921_FR*32804;color=#D35400,ID=UM_1918_x921_FR*32805;color=#D35400,ID=UM_Dupuy_23031_x921_FR_B*1857;color=#154360,ID=UM_Dupuy_23108_x92-1_FR_C*6009;color=#D35400,ID=UM_Dupuy_23031_x921_FR_C*780;color=#154360,ID=UM_1918_x921_FR*32809;color=#D35400,ID=UM_1918_x921_FR*32810;color=#154360,ID=UM_Dupuy_23108_x92-1_FR_B*7532;color=#154360
STK3	NM_001256312.1	chr8	98454630	98942571	-	8	4	0.00448509	0.0199387	8 [3,5]	0 [0,0]	0.482138	-1.12444	disruption	ID=UM_1918_x921_FR*33998;color=#D35400,ID=UM_June19_x921_FR*9839;color=#D35400,ID=UM_Dupuy_23108_x92-1_FR_B*7758;color=#D35400,ID=UM_1918_x921_FR*34000;color=#D35400,ID=UM_Dupuy_23031_x921_FR_D*1725;color=#154360,ID=UM_1918_x921_FR*34001;color=#D35400,ID=UM_1918_x921_FR*34002;color=#154360,ID=UM_1918_x921_FR*34003;color=#154360
MYOM1	NM_003803.3;NM_019856.1	chr18	3066806	3220108	-	4	4	0.00787562	0.0301913	4 [2,2]	0 [0,0]	0.370285	-1.5	disruption	ID=UM_June19_x921_FR*3726;color=#154360,ID=UM_1918_x921_FR*13768;color=#D35400,ID=UM_Dupuy_23108_x92-1_FR_B*2948;color=#154360,ID=UM_Dupuy_23108_x92-1_FR_C*1964;color=#D35400
PTK2	NM_001199649.1;NM_001316342.1;NM_005607.4;NM_153831.3	chr8	140658381	141001313	-	6	4	0.00823423	0.0310541	6 [4,2]	0 [0,0]	-0.513002	-1.02454	disruption	ID=UM_1918_x921_FR*34771;color=#154360,ID=UM_Dupuy_23108_x92-1_FR_C*6471;color=#154360,ID=UM_June19_x921_FR*10070;color=#D35400,ID=UM_Dupuy_23108_x92-1_FR_B*7893;color=#154360,ID=UM_1918_x921_FR*34780;color=#154360,ID=UM_1918_x921_FR*34781;color=#D35400
MAST4	NM_001164664.1	chr5	66596347	67169595	+	8	5	0.0147746	0.0482896	8 [5,3]	0 [0,0]	0.613961	-1.10908	disruption	ID=UM_1918_x921_FR*26504;color=#154360,ID=UM_Dupuy_23108_x92-1_FR_A*6403;color=#154360,ID=UM_1918_x921_FR*26506;color=#154360,ID=UM_Dupuy_23108_x92-1_FR_D*3398;color=#154360,ID=UM_Dupuy_23108_x92-1_FR_C*4780;color=#D35400,ID=UM_June19_x921_FR*7371;color=#D35400,ID=UM_1918_x921_FR*26507;color=#D35400,ID=UM_June19_x921_FR*7372;color=#154360

### Sheet: Table S2
gene_symbol	transcript	chr	start (bp)	stop (bp)	strand	# of hits	# of samples	p-value	FDR	# in gene body [+,-]	# in promoter [+,-]	skewness	kurtosis	functional prediction	samples with insertion
PLCB4	NM_001172646.1	chr20	9069053	9480816	+	118	6	1e-300	6.7675e-298	110 [108,2]	8 [7,1]	0.0124428	-1.01451	over-expression	ID=UM_June19_MEL202_FR*7809;color=#D35400,ID=UM_1918_MEL202_FR*36743;color=#154360,ID=UM_1918_MEL202_FR*36745;color=#154360,ID=UM_June19_MEL202_FR*7810;color=#154360,ID=UM_1918_MEL202_FR*36747;color=#154360,ID=UM_June19_MEL202_FR*7811;color=#154360,ID=UM_1918_MEL202_FR*36751;color=#154360,ID=UM_Dupuy_23108_x92-1_FR_C*3037;color=#154360,ID=UM_1918_MEL202_FR*36753;color=#154360,ID=UM_1918_MEL202_FR…
ABCB1	NM_000927.4	chr7	87503862	87713323	-	171	8	1e-300	6.7675e-298	170 [12,158]	1 [0,1]	-0.648181	1.95282	over-expression	ID=UM_1918_MEL202_FR*63197;color=#154360,ID=UM_Dupuy_23108_x92-1_FR_A*7461;color=#D35400,ID=UM_Dupuy_23108_x92-1_FR_B*7205;color=#D35400,ID=UM_1918_MEL202_FR*63200;color=#D35400,ID=UM_1918_MEL202_FR*63201;color=#D35400,ID=UM_1918_MEL202_FR*63204;color=#D35400,ID=UM_1918_MEL202_FR*63205;color=#D35400,ID=UM_Dupuy_23108_x92-1_FR_B*7207;color=#D35400,ID=UM_Dupuy_23108_x92-1_FR_B*7208;color=#D35400,ID…
PLCE1	NM_001288989.1;NM_016341.3	chr10	93993988	94328392	+	27	4	4.01639e-92	1.5532e-89	26 [23,3]	1 [0,1]	0.568802	0.503757	over-expression	ID=UM_1918_MEL202_FR*8073;color=#D35400,ID=UM_1918_MEL202_FR*8077;color=#154360,ID=UM_1918_MEL202_FR*8079;color=#D35400,ID=UM_Dupuy_23108_x92-1_FR_B*940;color=#154360,ID=UM_Dupuy_23108_x92-1_FR_A*1086;color=#154360,ID=UM_1918_MEL202_FR*8081;color=#154360,ID=UM_1918_MEL202_FR*8082;color=#154360,ID=UM_1918_MEL202_FR*8085;color=#154360,ID=UM_1918_MEL202_FR*8088;color=#D35400,ID=UM_1918_MEL202_FR*808…
GRM1	NM_001278064.1;NM_001278066.1;NM_001278067.1	chr6	146029197	146437598	+	12	5	2.66766e-11	1.16474e-09	2 [2,0]	10 [9,1]	-2.71261	5.66094	over-expression	ID=UM_Dupuy_23108_x92-1_FR_A*7203;color=#154360,ID=UM_Dupuy_23108_x92-1_FR_A*7206;color=#154360,ID=UM_Dupuy_23108_x92-1_FR_D*3720;color=#154360,ID=UM_Dupuy_23108_x92-1_FR_B*6955;color=#154360,ID=UM_Dupuy_23108_x92-1_FR_A*7209;color=#154360,ID=UM_Dupuy_23108_x92-1_FR_A*7210;color=#154360,ID=UM_Dupuy_23108_x92-1_FR_C*5229;color=#154360,ID=UM_Dupuy_23108_x92-1_FR_A*7213;color=#154360,ID=UM_Dupuy_231…
RNF213	NM_001256071.2	chr17	80260860	80398786	+	4	4	9.79311e-07	1.52356e-05	3 [3,0]	1 [1,0]	-0.09543	-1.5	over-expression	ID=UM_Dupuy_23108_x92-1_FR_B*2929;color=#154360,ID=UM_Dupuy_23108_x92-1_FR_A*3476;color=#154360,ID=UM_Dupuy_23031_Mel202_FR_B*464;color=#154360,ID=UM_Dupuy_23108_x92-1_FR_C*1951;color=#154360
SBF2	NM_030962.3	chr11	9778666	10294207	-	7	5	0.00861753	0.0267585	7 [1,6]	0 [0,0]	1.1448	-0.143596	over-expression	ID=UM_Dupuy_23108_x92-1_FR_C*777;color=#D35400,ID=UM_June19_MEL202_FR*1959;color=#D35400,ID=UM_Dupuy_23108_x92-1_FR_B*1037;color=#D35400,ID=UM_1918_MEL202_FR*9139;color=#D35400,ID=UM_1918_MEL202_FR*9141;color=#154360,ID=UM_Dupuy_23108_x92-1_FR_A*1187;color=#D35400,ID=UM_Dupuy_23108_x92-1_FR_C*779;color=#D35400
PDE4D	NM_001165899.1	chr5	58969037	60488098	-	18	4	2.7834e-24	2.89794e-22	18 [5,13]	0 [0,0]	-0.218346	-1.14502	disruption	ID=UM_1918_MEL202_FR*53090;color=#D35400,ID=UM_1918_MEL202_FR*53092;color=#D35400,ID=UM_1918_MEL202_FR*53093;color=#D35400,ID=UM_1918_MEL202_FR*53095;color=#D35400,ID=UM_1918_MEL202_FR*53096;color=#D35400,ID=UM_1918_MEL202_FR*53097;color=#D35400,ID=UM_1918_MEL202_FR*53107;color=#D35400,ID=UM_1918_MEL202_FR*53108;color=#D35400,ID=UM_1918_MEL202_FR*53110;color=#154360,ID=UM_1918_MEL202_FR*53116;col…
SLC39A11	NM_001159770.1;NM_139177.3	chr17	72645945	73092714	-	11	5	9.60212e-14	5.65064e-12	10 [3,7]	1 [0,1]	-0.448837	-1.49466	disruption	ID=UM_1918_MEL202_FR*25438;color=#D35400,ID=UM_1918_MEL202_FR*25441;color=#D35400,ID=UM_1918_MEL202_FR*25443;color=#D35400,ID=UM_1918_MEL202_FR*25444;color=#D35400,ID=UM_1918_MEL202_FR*25445;color=#D35400,ID=UM_June19_MEL202_FR*5258;color=#D35400,ID=UM_June19_MEL202_FR*5257;color=#154360,ID=UM_Dupuy_23108_x92-1_FR_C*1943;color=#154360,ID=UM_Dupuy_23108_x92-1_FR_A*3461;color=#D35400,ID=UM_Dupuy_23…
TNKS	NM_003747.2	chr8	9555934	9782346	+	10	4	3.45566e-13	1.90908e-11	10 [6,4]	0 [0,0]	0.118777	-1.45173	disruption	ID=UM_Dupuy_23108_x92-1_FR_B*7460;color=#D35400,ID=UM_1918_MEL202_FR*65396;color=#D35400,ID=UM_1918_MEL202_FR*65401;color=#D35400,ID=UM_1918_MEL202_FR*65403;color=#154360,ID=UM_1918_MEL202_FR*65404;color=#154360,ID=UM_Dupuy_23031_Mel202_FR_A*2100;color=#D35400,ID=UM_1918_MEL202_FR*65407;color=#154360,ID=UM_1918_MEL202_FR*65408;color=#154360,ID=UM_Dupuy_23031_Mel202_FR_C*788;color=#154360,ID=UM_19…
CSMD3	NM_052900.2;NM_198123.1	chr8	112222927	113437013	-	16	4	8.16529e-12	3.81094e-10	16 [5,11]	0 [0,0]	0.336262	-1.12758	disruption	ID=UM_Dupuy_23108_x92-1_FR_C*6406;color=#D35400,ID=UM_1918_MEL202_FR*69586;color=#D35400,ID=UM_Dupuy_23108_x92-1_FR_C*6407;color=#D35400,ID=UM_1918_MEL202_FR*69593;color=#D35400,ID=UM_1918_MEL202_FR*69600;color=#154360,ID=UM_1918_MEL202_FR*69601;color=#154360,ID=UM_1918_MEL202_FR*69604;color=#D35400,ID=UM_1918_MEL202_FR*69606;color=#D35400,ID=UM_1918_MEL202_FR*69613;color=#D35400,ID=UM_Dupuy_2310…
VPS13B	NM_017890.4;NM_152564.4	chr8	99013265	99877586	+	14	4	7.7595e-08	1.70772e-06	14 [5,9]	0 [0,0]	-0.225689	-1.23311	disruption	ID=UM_1918_MEL202_FR*69089;color=#154360,ID=UM_1918_MEL202_FR*69094;color=#D35400,ID=UM_1918_MEL202_FR*69096;color=#D35400,ID=UM_1918_MEL202_FR*69097;color=#154360,ID=UM_1918_MEL202_FR*69099;color=#154360,ID=UM_Dupuy_23108_x92-1_FR_B*7761;color=#D35400,ID=UM_Dupuy_23108_x92-1_FR_A*8233;color=#D35400,ID=UM_1918_MEL202_FR*69105;color=#D35400,ID=UM_1918_MEL202_FR*69106;color=#154360,ID=UM_Dupuy_2310…
KIF26B	NM_018012.3	chr1	245154984	245703126	+	9	4	9.42359e-07	1.50057e-05	9 [3,6]	0 [0,0]	0.589667	-1.10077	disruption	ID=UM_June19_MEL202_FR*1239;color=#154360,ID=UM_1918_MEL202_FR*5925;color=#D35400,ID=UM_1918_MEL202_FR*5929;color=#154360,ID=UM_1918_MEL202_FR*5932;color=#D35400,ID=UM_1918_MEL202_FR*5933;color=#D35400,ID=UM_1918_MEL202_FR*5935;color=#154360,ID=UM_1918_MEL202_FR*5936;color=#D35400,ID=UM_Dupuy_23108_x92-1_FR_A*798;color=#D35400,ID=UM_Dupuy_23108_x92-1_FR_C*543;color=#D35400
TASP1	NM_001323602.1;NM_001323603.1;NM_001323604.1;NM_017714.2	chr20	13389388	13638936	-	7	4	4.15373e-06	5.2396e-05	7 [5,2]	0 [0,0]	-0.616084	-0.957483	disruption	ID=UM_1918_MEL202_FR*37017;color=#154360,ID=UM_Dupuy_23108_x92-1_FR_D*2210;color=#D35400,ID=UM_Dupuy_23108_x92-1_FR_C*3078;color=#154360,ID=UM_1918_MEL202_FR*37021;color=#D35400,ID=UM_1918_MEL202_FR*37023;color=#154360,ID=UM_1918_MEL202_FR*37026;color=#154360,ID=UM_June19_MEL202_FR*7868;color=#154360
TYW1	NM_018264.3	chr7	66996804	67239520	+	6	4	9.81687e-06	0.000109359	6 [3,3]	0 [0,0]	-1.20799	-0.137664	disruption	ID=UM_Dupuy_23108_x92-1_FR_D*3849;color=#154360,ID=UM_1918_MEL202_FR*62695;color=#D35400,ID=UM_Dupuy_23108_x92-1_FR_D*3852;color=#154360,ID=UM_Dupuy_23108_x92-1_FR_C*5732;color=#D35400,ID=UM_June19_MEL202_FR*13176;color=#154360,ID=UM_June19_MEL202_FR*13178;color=#D35400
SGCZ	NM_001322879.1;NM_001322880.1;NM_001322881.1;NM_139167.3	chr8	14084834	15238283	-	13	4	6.90981e-05	0.000545331	13 [6,7]	0 [0,0]	0.381422	-1.60869	disruption	ID=UM_1918_MEL202_FR*65582;color=#D35400,ID=UM_1918_MEL202_FR*65584;color=#D35400,ID=UM_Dupuy_23031_Mel202_FR_D*1690;color=#D35400,ID=UM_Dupuy_23031_Mel202_FR_C*791;color=#154360,ID=UM_1918_MEL202_FR*65592;color=#154360,ID=UM_Dupuy_23108_x92-1_FR_C*5970;color=#154360,ID=UM_1918_MEL202_FR*65614;color=#D35400,ID=UM_1918_MEL202_FR*65615;color=#154360,ID=UM_1918_MEL202_FR*65622;color=#154360,ID=UM_19…
OXR1	NM_001198533.1;NM_018002.3	chr8	106270177	106752694	+	9	4	9.65632e-05	0.000702679	9 [6,3]	0 [0,0]	0.608232	-0.9367	disruption	ID=UM_1918_MEL202_FR*69368;color=#D35400,ID=UM_Dupuy_23108_x92-1_FR_B*7776;color=#154360,ID=UM_Dupuy_23108_x92-1_FR_B*7777;color=#154360,ID=UM_1918_MEL202_FR*69371;color=#154360,ID=UM_1918_MEL202_FR*69372;color=#D35400,ID=UM_1918_MEL202_FR*69374;color=#154360,ID=UM_Dupuy_23108_x92-1_FR_D*4185;color=#154360,ID=UM_June19_MEL202_FR*14685;color=#154360,ID=UM_1918_MEL202_FR*69377;color=#D35400
DPP6	NM_001039350.2	chr7	153887096	154894290	+	10	4	0.000526037	0.00278121	10 [4,6]	0 [0,0]	0.202846	-1.1293	disruption	ID=UM_Dupuy_23108_x92-1_FR_D*3972;color=#D35400,ID=UM_1918_MEL202_FR*65045;color=#D35400,ID=UM_1918_MEL202_FR*65051;color=#D35400,ID=UM_June19_MEL202_FR*13947;color=#154360,ID=UM_June19_MEL202_FR*13948;color=#D35400,ID=UM_Dupuy_23108_x92-1_FR_B*7443;color=#D35400,ID=UM_1918_MEL202_FR*65058;color=#154360,ID=UM_1918_MEL202_FR*65059;color=#D35400,ID=UM_June19_MEL202_FR*13952;color=#154360,ID=UM_1918…
DLG2	NM_001300983.1;NM_001364.3	chr11	83455011	84923421	-	12	5	0.000938118	0.00446307	12 [8,4]	0 [0,0]	-0.199406	-1.42048	disruption	ID=UM_Dupuy_23108_x92-1_FR_B*1255;color=#154360,ID=UM_1918_MEL202_FR*10697;color=#154360,ID=UM_1918_MEL202_FR*10698;color=#D35400,ID=UM_June19_MEL202_FR*2306;color=#154360,ID=UM_June19_MEL202_FR*2308;color=#154360,ID=UM_1918_MEL202_FR*10709;color=#D35400,ID=UM_1918_MEL202_FR*10710;color=#154360,ID=UM_Dupuy_23108_x92-1_FR_A*1762;color=#D35400,ID=UM_Dupuy_23108_x92-1_FR_A*1764;color=#154360,ID=UM_1…
ZFAND3	NM_021943.2	chr6	37819530	38154624	+	6	4	0.00159217	0.00684127	6 [4,2]	0 [0,0]	-0.391491	-1.18597	disruption	ID=UM_Dupuy_23108_x92-1_FR_A*6846;color=#154360,ID=UM_Dupuy_23108_x92-1_FR_D*3610;color=#154360,ID=UM_1918_MEL202_FR*56942;color=#154360,ID=UM_1918_MEL202_FR*56943;color=#D35400,ID=UM_1918_MEL202_FR*56944;color=#154360,ID=UM_Dupuy_23031_Mel202_FR_A*1828;color=#D35400
ELMO1	NM_014800.10	chr7	36852905	37448952	-	7	4	0.00642622	0.0214234	7 [4,3]	0 [0,0]	0.273471	-1.70562	disruption	ID=UM_June19_MEL202_FR*12726;color=#D35400,ID=UM_Dupuy_23108_x92-1_FR_D*3782;color=#154360,ID=UM_Dupuy_23031_Mel202_FR_C*741;color=#D35400,ID=UM_June19_MEL202_FR*12728;color=#154360,ID=UM_June19_MEL202_FR*12730;color=#154360,ID=UM_June19_MEL202_FR*12733;color=#D35400,ID=UM_1918_MEL202_FR*61520;color=#154360
SNX13	NM_015132.4	chr7	17790760	17940508	-	4	4	0.00683412	0.0225334	4 [2,2]	0 [0,0]	0.0429404	-1.5	disruption	ID=UM_1918_MEL202_FR*61007;color=#154360,ID=UM_Dupuy_23108_x92-1_FR_B*7041;color=#154360,ID=UM_Dupuy_23108_x92-1_FR_A*7319;color=#D35400,ID=UM_Dupuy_23108_x92-1_FR_C*5317;color=#D35400
USP34	NM_014709.3	chr2	61187454	61470714	-	5	4	0.00861965	0.0267585	5 [2,3]	0 [0,0]	0.172971	-1.57172	disruption	ID=UM_1918_MEL202_FR*30811;color=#D35400,ID=UM_Dupuy_23108_x92-1_FR_A*4086;color=#154360,ID=UM_Dupuy_23031_Mel202_FR_D*1116;color=#D35400,ID=UM_Dupuy_23108_x92-1_FR_B*3416;color=#D35400,ID=UM_1918_MEL202_FR*30814;color=#154360
RABGAP1L	NM_014857.4	chr1	174159413	174958190	+	9	5	0.0091026	0.027969	9 [5,4]	0 [0,0]	-0.176884	-0.926697	disruption	ID=UM_Dupuy_23108_x92-1_FR_D*286;color=#154360,ID=UM_1918_MEL202_FR*4040;color=#154360,ID=UM_Dupuy_23108_x92-1_FR_A*555;color=#D35400,ID=UM_Dupuy_23031_Mel202_FR_D*66;color=#D35400,ID=UM_1918_MEL202_FR*4050;color=#154360,ID=UM_1918_MEL202_FR*4052;color=#154360,ID=UM_1918_MEL202_FR*4054;color=#D35400,ID=UM_1918_MEL202_FR*4061;color=#154360,ID=UM_June19_MEL202_FR*852;color=#D35400
MAST4	NM_001164664.1	chr5	66596347	67169595	+	7	5	0.0157205	0.0433795	7 [3,4]	0 [0,0]	-0.228713	-1.53681	disruption	ID=UM_1918_MEL202_FR*53327;color=#154360,ID=UM_Dupuy_23108_x92-1_FR_A*6403;color=#154360,ID=UM_June19_MEL202_FR*11004;color=#D35400,ID=UM_June19_MEL202_FR*11005;color=#D35400,ID=UM_Dupuy_23108_x92-1_FR_D*3398;color=#154360,ID=UM_Dupuy_23108_x92-1_FR_C*4780;color=#D35400,ID=UM_June19_MEL202_FR*11008;color=#D35400
